# Spatial Transcriptomics Reveals the Requirement of ADGRG6 in Maintaining Chondrocyte Homeostasis in Mouse Growth Plates

**DOI:** 10.1101/2023.09.21.558739

**Authors:** Fangzhou Bian, Victoria Hansen, Hong Colleen Feng, Yanshi Chen, Ryan S. Gray, Chia-Lung Wu, Zhaoyang Liu

**Affiliations:** Center for Craniofacial Molecular Biology, Herman Ostrow School of Dentistry, University of Southern California, Los Angeles, CA 90033, USA; Center for Musculoskeletal Research, Department of Orthopedics and Rehabilitation, University of Rochester Medical Center, Rochester, NY 14642, USA; Department of Biology, University of Rochester, Rochester, NY 14642, USA; Department of Nutritional Sciences, Dell Pediatric Research Institute, The University of Texas at Austin, Austin, TX 78723, USA; Department of Orthopaedic Surgery, Keck School of Medicine, University of Southern California, Los Angeles, CA 90033, USA

**Author notes:** Author for correspondence Zhaoyang Liu, 2250 Alcazar Street, Los Angeles, CA 90033, USA. co-senior authors (Chia-Lung Wu, Zhaoyang Liu).

**Keywords:** ADGRG6/GPR126, Spatial Transcriptomics, Chondrocytes, Homeostasis, Growth Plate, GPCR, Formalin-fixed Paraffin-embedded (FFPE) Tissues, Postnatal Cartilage

## Abstract

The growth plate is essential for maintaining skeletal growth; however, the mechanisms governing postnatal growth plate homeostasis are poorly understood. Here we show that ADGRG6/GPR126, a cartilage-enriched G protein-coupled receptor (GPCR), is dispensable for embryonic limb development but is required for postnatal growth plate homeostasis. *Adgrg6* ablation in osteochondral progenitor cells or postnatal chondrocytes leads to reduced cellularity and impaired maintenance of the resting zone in the growth plate, coupled with increased cell death and reduced cell proliferation. *Adgrg6* mutant growth plates also exhibit disorganized extracellular matrix structures and dysregulated hypertrophic differentiation. Furthermore, using a novel spatial transcriptomics workflow that applies to FFPE tissue sections of mineralized mouse knee joints, we demonstrate that *Adgrg6* ablation leads to reduced SOX9 expression, induced Indian hedgehog (IHH) signaling, and a precocious chondrogenic-to-osteogenic conversion of the growth plate chondrocytes that may be driven by increased POSTN/integrin receptor signaling. We further demonstrated that ADGRG6 regulates the proper formation of the resting zone growth plate by maintaining the PTHrP and SOX9-positive cell populations. Altogether, our findings elucidate the essential role of ADGRG6 in maintaining chondrocyte fate, survival, and homeostasis of the postnatal growth plates.
