## Supplementary table 2 for "Spatial Transcriptomics Reveals the Requirement of ADGRG6 in Maintaining Chondrocyte Homeostasis in Mouse Growth Plates"

### Sheet: Differentially expressed genens
FeatureName	GP Mut vs Ctrl Log2 Fold Change	P-Value
Myh7	-2.81293	5.06582e-08
Speg	-2.55148	1.43928e-06
Klhl41	-2.40793	1.43928e-06
Tmem38a	-2.36878	1.43928e-06
Actn3	-2.14866	1.43928e-06
Cox6a2	-2.12915	1.7289e-06
Ostn	2.80547	1.7289e-06
S100a9	2.09027	1.93761e-06
Kcna7	-2.78852	2.14067e-06
Prtn3	2.82821	2.43571e-06
Ldb3	-2.04689	2.43571e-06
Synpo2	-2.09802	4.42549e-06
Hspb6	-2.17174	4.42549e-06
Csrp3	-2.84511	4.58142e-06
Ngp	2.93839	4.66728e-06
Hspb1	-2.23711	4.69046e-06
Eln	-2.1002	5.27999e-06
Tnni1	-2.67392	8.68764e-06
Des	-1.91477	9.12791e-06
Camp	2.19298	1.62122e-05
Cox8b	-1.88684	2.01891e-05
Aldoa	-1.81724	2.56812e-05
Ibsp	1.83822	2.78261e-05
S100a8	1.93698	2.85557e-05
Klhl31	-1.89214	3.76141e-05
Nexn	-2.4354	3.88452e-05
Jph2	-1.82676	5.55909e-05
Mafa	-1.88185	5.55909e-05
Ank1	-1.78822	6.71749e-05
Sypl2	-1.78526	9.49723e-05
Hrc	-1.76259	0.000106829
Cacng1	-1.91722	0.000106829
Ndrg2	-1.81363	0.000109974
Slc25a12	-1.91405	0.000119679
Myh2	-2.07017	0.000121829
Pdlim3	-1.86649	0.000125046
Fitm1	-1.84807	0.000142265
Myl1	-1.65219	0.000146152
Slc25a4	-1.6368	0.000148454
Hspb2	-2.29257	0.000177124
Pygm	-1.63584	0.000177124
Cacnb1	-1.96558	0.000199034
Casq1	-1.61592	0.000218315
Art1	-1.87941	0.000218315
B2m	1.58128	0.000260403
Fhl1	-1.72892	0.000275725
Mybph	-1.57931	0.000331382
Mlf1	-1.83892	0.000331382
Gpi1	-1.56788	0.00039052
Mylk2	-1.7524	0.000396119
Acta1	-1.52158	0.000408352
Igkc	1.91483	0.000453502
Sh3pxd2b	1.49052	0.000453502
Perm1	-2.29257	0.000453597
Slc13a5	1.7949	0.000453597
Pdk2	-1.66667	0.00045532
Cand2	-2.11867	0.000459324
Ybx3	-1.54439	0.000459324
Hist1h3c	1.5332	0.000459324
Ppp1r3c	-1.99585	0.000459324
Eno3	-1.5115	0.000461572
Eef1a2	-1.56664	0.000556606
Cgref1	1.46005	0.000569207
Atp2a1	-1.48508	0.000569207
Tmem52	-2.05844	0.000582858
Flnc	-1.90579	0.000584031
Cdca3	2.04014	0.00059031
Hspb7	-1.5737	0.000674648
Cartpt	1.74045	0.000746099
Tnnc2	-1.44687	0.000757119
Dnajb5	-1.87753	0.000781924
Myf6	-1.92655	0.000792287
Mybpc2	-1.45958	0.000849465
Mafb	1.62128	0.000921978
Mmp23	1.53846	0.000982197
Postn	1.56438	0.000991913
Myom2	-1.52039	0.000992717
Tceal7	-1.60159	0.000992717
Pdlim7	-1.4565	0.00136789
Ank3	-1.84847	0.00146491
Pgam2	-1.40966	0.00150813
Crat	-1.56465	0.0015585
Myoz3	-2.09909	0.00160641
Atp1a2	-1.47072	0.0016094
Sfrp4	-1.88631	0.00165003
Trim72	-1.7669	0.00170572
Ckmt2	-1.46103	0.00176331
Nrap	-1.56691	0.00179421
Cfh	1.46325	0.0018717
Ryr1	-1.41095	0.00195352
Fkbp11	1.6926	0.00218158
Ankrd9	-1.82386	0.0022067
Asb16	-1.70065	0.00221606
Myo18b	-1.44068	0.00224093
Cryab	-1.39401	0.00235199
Erp29	1.37839	0.00236631
Cacna2d1	-1.46892	0.00244411
Sparcl1	-1.67013	0.00244411
Kcnj11	-2.03025	0.00264417
Slc16a3	-1.56207	0.00264417
Dusp1	-1.81055	0.00271754
Camk2b	-1.60049	0.00291765
Cnp	1.63464	0.00303686
Def6	1.84083	0.00307907
Mmp14	1.28172	0.00322126
Tnnt3	-1.30556	0.00322283
Wnk2	-1.80786	0.00328235
3425401B19Rik	-1.80023	0.00340587
Acadm	-1.48225	0.0034118
Hist1h3b	1.29563	0.00366827
Cox7b	-1.37477	0.0038925
Srpx2	1.75935	0.00427747
Lmod2	-1.80023	0.00431592
Cmya5	-1.54818	0.00431592
Tpbgl	-1.8192	0.00479028
Ankrd23	-1.46898	0.00503974
Abra	-1.72729	0.00503974
Adprhl1	-1.79376	0.0052108
Igfbp6	-1.6306	0.0052108
Myh4	-1.2488	0.00530346
Hist1h3d	1.34421	0.00530346
Ighm	1.44315	0.00535931
Rtn4	-1.76966	0.00550634
Xirp1	-1.86776	0.00555424
Myoz1	-1.2691	0.00555424
Pgk1	-1.56841	0.00566054
Zfp385a	-1.58116	0.00578052
Selenow	-1.28171	0.00632246
Ksr1	-1.50098	0.00656432
Ncf1	1.63027	0.00673382
Clec3b	-1.3419	0.0070018
Col5a2	1.15779	0.00715372
Tbx15	-1.59213	0.00715408
Cox7a1	-1.34069	0.00715766
Pkm	-1.2408	0.00787379
Pink1	-1.29883	0.00812339
Pnpla2	-1.34802	0.00812587
Thbs2	1.24532	0.00820237
Lbx1	-1.61766	0.00820237
Mylpf	-1.19266	0.00866911
1110002E22Rik	-1.38171	0.00905315
Tnnt1	-1.51051	0.00905315
Gja1	1.14	0.00905315
Btg1	1.4894	0.00905315
Gpd1	-1.30647	0.00905315
Pde4dip	-1.25198	0.00965899
Tmem59	1.4532	0.00987274
Elane	1.70904	0.00987274
Sgcg	-1.44774	0.00987274
Myom1	-1.27645	0.00987274
Ttn	-1.18531	0.0100036
Klhl40	-1.48875	0.0100718
Smyd1	-1.29777	0.010332
Fkbp7	1.26348	0.0105401
Prr33	-1.38129	0.0109151
Fabp3	-1.43166	0.0111286
Ctsh	1.39393	0.0111286
Ramp1	1.26864	0.0113844
Nsd2	1.56834	0.0118339
Mmp9	1.23807	0.012043
Mdh1	-1.25067	0.012043
Wnt5b	1.3687	0.0124536
Ckm	-1.14949	0.0124536
Cpt1b	-1.56788	0.0129395
Snn	1.54538	0.0137391
Cd68	1.24437	0.0138156
Idh3g	-1.32148	0.0138156
Nusap1	1.31624	0.0142171
P4ha2	1.22257	0.0142171
Col1a1	1.08026	0.0142171
Plac8	1.5778	0.0143072
Actr3	1.26683	0.0145146
Spp1	1.07875	0.0148513
Ppic	1.14687	0.0150526
Chchd10	-1.31757	0.0150884
Tram1	1.37662	0.0154207
Tpm1	-1.12491	0.0155445
Hsp90b1	1.07574	0.0156961
Atp1b2	-1.2679	0.0166176
Rbm38	-1.40975	0.016885
St6galnac4	1.2526	0.0170568
Rtn2	-1.25157	0.0171289
Ccn3	-1.54632	0.0172977
Hspb8	-1.26614	0.0173039
Sdc3	1.201	0.0173895
Pgm1	-1.31931	0.0179222
Atp5k	-1.16816	0.0181557
Txnl4a	1.44969	0.0181557
Jsrp1	-1.19763	0.0187432
Phex	1.40787	0.0190803
Hist1h2bk	1.25425	0.0194828
Trp53inp2	-1.25435	0.0204787
Nnat	-1.5499	0.0204787
Fxyd1	-1.15279	0.0207374
Smtnl2	-1.28018	0.0210412
Cnn2	1.07276	0.0215113
Phkg1	-1.18464	0.0220094
Acta2	-1.22956	0.0220094
Galnt10	1.40787	0.0220336
Ezr	1.5022	0.0220366
Tnn	1.2184	0.0220606
Olfml2b	1.08106	0.0220606
Tuba8	-1.34503	0.0220606
Arhgdib	1.24158	0.0220606
Eci1	-1.21662	0.0220606
Runx2	1.17726	0.0220606
Ccna2	1.40787	0.0221842
Hvcn1	1.53716	0.0226946
Kcnc1	-1.50286	0.0228395
Atp5b	-1.11501	0.0231488
Tle5	-1.09824	0.0235212
Itgb3	1.42777	0.023535
Ky	-1.31529	0.0236653
Plxnb2	1.14029	0.0236653
Sorcs2	1.36393	0.0242447
Sdc1	1.08415	0.0242447
Igfbp4	1.04785	0.024886
Wasf2	1.08841	0.0255567
Myd88	1.3694	0.0260021
Adam12	1.25587	0.0269436
Naga	1.42195	0.0273824
Hnrnpd	1.17655	0.027774
Hcfc1r1	-1.45195	0.027774
Cotl1	1.11287	0.0280604
Sp7	1.18137	0.0285421
Col13a1	1.14934	0.0285502
Kcnc4	-1.2901	0.0288005
Mamstr	-1.23937	0.0288005
Epb41l2	1.13251	0.0288005
C1qtnf6	1.21019	0.0288005
Anp32b	1.03704	0.0288163
Slc4a2	1.14683	0.0288163
Neb	-1.32909	0.0293794
Fscn1	1.0168	0.0305185
Plpp7	-1.2073	0.0305451
Car3	-1.05333	0.0305451
Hnrnpa1	1.30735	0.0322718
Tmod4	-1.14232	0.0357541
Stim1	-1.378	0.0361988
Manf	1.14006	0.0361988
Septttt7	1.13639	0.0373814
Prkar2a	-1.16624	0.0385111
Cadm1	1.22567	0.0387128
Tceal9	1.15186	0.0398672
Ostc	1.34817	0.0416222
Camk2a	-1.2702	0.042545
Macf1	1.0645	0.0430688
Sec22b	1.10736	0.0434042
Tnni2	-1.02791	0.0443656
Fkbp10	1.01035	0.045946
Synpo2l	-1.25509	0.0476733
Mdfi	1.20305	0.0481082
Ostf1	1.06946	0.0482613
Serp1	1.05893	0.0493624
Fabp5	1.15995	0.0494437
Col10a1	1.39511	0.0494437
