## Supplementary table 3 for "Spatial Transcriptomics Reveals the Requirement of ADGRG6 in Maintaining Chondrocyte Homeostasis in Mouse Growth Plates"

### Sheet: go_terms_0410
Category	Term	Count	%	PValue	Genes	List Total	Pop Hits	Pop Total	Fold Enrichment	Bonferroni	Benjamini	FDR
GOTERM_BP_DIRECT	GO:0001503~ossification	9	3.73444	6.27277e-06	COL1A1, CLEC3B, IBSP, COL5A2, SPP1, OSTF1, MMP9, PDLIM7, RUNX2	233	82	19357	9.11824	0.00940855	0.00105034	0.00103919
GOTERM_BP_DIRECT	GO:0006937~regulation of muscle contraction	5	2.07469	1.83156e-05	TNNT1, TPM1, TNNC2, TNNI2, ATP1A2	233	14	19357	29.6704	0.0272243	0.00276015	0.00273085
GOTERM_BP_DIRECT	GO:0001501~skeletal system development	10	4.14938	3.48085e-05	COL1A1, MMP14, SERP1, COL13A1, SH3PXD2B, COL5A2, COL10A1, MMP9, PHEX, TLE5	233	134	19357	6.1998	0.0511052	0.00476876	0.00471813
GOTERM_BP_DIRECT	GO:0030198~extracellular matrix organization	11	4.56432	7.82407e-05	COL1A1, MMP14, POSTN, OLFML2B, IBSP, COL13A1, ELN, ITGB3, COL5A2, COL10A1, MMP9	233	184	19357	4.96657	0.111227	0.00982572	0.0097214
GOTERM_BP_DIRECT	GO:0014883~transition between fast and slow fiber	4	1.65975	0.000135352	ACTN3, TNNT1, TNNI1, MYH7	233	9	19357	36.9232	0.184529	0.0156905	0.0155239
GOTERM_BP_DIRECT	GO:0006096~glycolytic process	6	2.48963	0.000195792	PKM, PGAM2, PGK1, ALDOA, ENO3, PGM1	233	45	19357	11.077	0.255533	0.0202804	0.0200651
GOTERM_BP_DIRECT	GO:0007517~muscle organ development	8	3.3195	0.000201862	TRIM72, FHL1, SPEG, NEB, LBX1, CRYAB, KY, SGCG	233	100	19357	6.64618	0.262314	0.0202804	0.0200651
GOTERM_BP_DIRECT	GO:0006094~gluconeogenesis	6	2.48963	0.000217543	MDH1, GPD1, PGAM2, PGK1, SLC25A12, PGM1	233	46	19357	10.8362	0.279545	0.0204898	0.0202723
GOTERM_BP_DIRECT	GO:0030036~actin cytoskeleton organization	10	4.14938	0.000389163	CSRP3, PDLIM3, ACTN3, FSCN1, PDE4DIP, LDB3, FLNC, SMTNL2, WASF2, PDLIM7	233	184	19357	4.51507	0.443775	0.0344982	0.0341319
GOTERM_BP_DIRECT	GO:0002523~leukocyte migration involved in inflammatory response	4	1.65975	0.000444767	S100A9, RTN4, S100A8, ELANE	233	13	19357	25.5622	0.488503	0.0372369	0.0368416
GOTERM_BP_DIRECT	GO:0030239~myofibril assembly	4	1.65975	0.000561072	TMOD4, MYOZ1, KLHL41, LMOD2	233	14	19357	23.7364	0.570775	0.0445019	0.0440294
GOTERM_BP_DIRECT	GO:0006986~response to unfolded protein	6	2.48963	0.000647235	TRAM1, DNAJB5, HSPB7, HSPB2, HSPB1, MANF	233	58	19357	8.5942	0.623071	0.0487691	0.0482513
GOTERM_BP_DIRECT	GO:0045766~positive regulation of angiogenesis	9	3.73444	0.000830185	BTG1, STIM1, HSPB6, ITGB3, ADAM12, HSPB1, CTSH, CAMP, RTN4	233	164	19357	4.55912	0.713956	0.0580904	0.0574736
GOTERM_BP_DIRECT	GO:0061621~canonical glycolysis	4	1.65975	0.000848034	PKM, PGAM2, PGK1, ENO3	233	16	19357	20.7693	0.721554	0.0580904	0.0574736
GOTERM_BP_DIRECT	GO:0010628~positive regulation of gene expression	15	6.22407	0.00369431	MYOM1, MYLK2, ITGB3, ANK3, RUNX2, TTN, CNN2, ACTA2, SFRP4, ACTA1, GJA1, ERP29, CTSH, EZR, MYD88	233	513	19357	2.42916	0.996219	0.230198	0.227754
GOTERM_BP_DIRECT	GO:0007519~skeletal muscle tissue development	5	2.07469	0.00371812	CSRP3, ELN, MYF6, CASQ1, MYOZ1	233	53	19357	7.83748	0.996352	0.230198	0.227754
GOTERM_BP_DIRECT	GO:1904383~response to sodium phosphate	3	1.24481	0.00381882	HNRNPD, PHEX, RUNX2	233	8	19357	31.154	0.996868	0.230198	0.227754
GOTERM_BP_DIRECT	GO:0006816~calcium ion transport	6	2.48963	0.00434731	RYR1, STIM1, CACNA2D1, CAMK2A, ATP2A1, RAMP1	233	89	19357	5.60071	0.998592	0.251977	0.249302
GOTERM_BP_DIRECT	GO:1902514~regulation of calcium ion transmembrane transport via high voltage-gated calcium channel	3	1.24481	0.00487124	CACNB1, CACNA2D1, CACNG1	233	9	19357	27.6924	0.999363	0.271887	0.269
GOTERM_BP_DIRECT	GO:0034765~regulation of ion transmembrane transport	7	2.90456	0.00558801	CACNB1, KCNC1, KCNJ11, HVCN1, CACNA2D1, KCNC4, KCNA7	233	134	19357	4.33986	0.999785	0.300755	0.297562
GOTERM_BP_DIRECT	GO:0001958~endochondral ossification	4	1.65975	0.00596418	COL1A1, MMP14, COL13A1, RUNX2	233	31	19357	10.7196	0.999878	0.303466	0.300244
GOTERM_BP_DIRECT	GO:0002544~chronic inflammatory response	3	1.24481	0.00604113	S100A9, CAMP, S100A8	233	10	19357	24.9232	0.999892	0.303466	0.300244
GOTERM_BP_DIRECT	GO:0048741~skeletal muscle fiber development	4	1.65975	0.0065237	RYR1, ACTA1, KLHL40, KLHL41	233	32	19357	10.3847	0.999948	0.317136	0.313769
GOTERM_BP_DIRECT	GO:0006006~glucose metabolic process	5	2.07469	0.00689328	SERP1, KCNJ11, FABP5, PGM1, PDK2	233	63	19357	6.59343	0.99997	0.32463	0.321184
GOTERM_BP_DIRECT	GO:0008016~regulation of heart contraction	4	1.65975	0.00711345	DES, TPM1, FXYD1, HSPB7	233	33	19357	10.07	0.999979	0.324695	0.321248
GOTERM_BP_DIRECT	GO:0061061~muscle structure development	3	1.24481	0.00732556	PDLIM3, LDB3, PDLIM7	233	11	19357	22.6574	0.999985	0.324695	0.321248
GOTERM_BP_DIRECT	GO:0055003~cardiac myofibril assembly	3	1.24481	0.00872164	CSRP3, ADPRHL1, TTN	233	12	19357	20.7693	0.999998	0.375529	0.371542
GOTERM_BP_DIRECT	GO:0086064~cell communication by electrical coupling involved in cardiac conduction	3	1.24481	0.0102265	GJA1, ATP1A2, ATP1B2	233	13	19357	19.1717	1	0.428094	0.423549
GOTERM_BP_DIRECT	GO:0030199~collagen fibril organization	5	2.07469	0.0125902	COL1A1, FKBP10, COL13A1, P4HA2, COL5A2	233	75	19357	5.53848	1	0.463335	0.458415
GOTERM_BP_DIRECT	GO:0034614~cellular response to reactive oxygen species	4	1.65975	0.0129597	NCF1, TPM1, MMP9, PDK2	233	41	19357	8.1051	1	0.463335	0.458415
GOTERM_BP_DIRECT	GO:0006813~potassium ion transport	5	2.07469	0.0131679	KCNC1, FXYD1, KCNC4, ATP1A2, ATP1B2	233	76	19357	5.46561	1	0.463335	0.458415
GOTERM_BP_DIRECT	GO:0071260~cellular response to mechanical stimulus	5	2.07469	0.0131679	CNN2, COL1A1, ITGB3, ATP1A2, MYD88	233	76	19357	5.46561	1	0.463335	0.458415
GOTERM_BP_DIRECT	GO:0010832~negative regulation of myotube differentiation	3	1.24481	0.0135516	PLPP7, TRIM72, CCN3	233	15	19357	16.6155	1	0.463335	0.458415
GOTERM_BP_DIRECT	GO:2000767~positive regulation of cytoplasmic translation	3	1.24481	0.0135516	PKM, HNRNPD, YBX3	233	15	19357	16.6155	1	0.463335	0.458415
GOTERM_BP_DIRECT	GO:0010831~positive regulation of myotube differentiation	3	1.24481	0.0135516	MMP14, MAMSTR, SMYD1	233	15	19357	16.6155	1	0.463335	0.458415
GOTERM_BP_DIRECT	GO:0001895~retina homeostasis	4	1.65975	0.0138355	IGKC, HSPB1, ATP1B2, B2M	233	42	19357	7.91212	1	0.463335	0.458415
GOTERM_BP_DIRECT	GO:0043588~skin development	4	1.65975	0.0138355	RYR1, COL1A1, COL5A2, MYD88	233	42	19357	7.91212	1	0.463335	0.458415
GOTERM_BP_DIRECT	GO:0015909~long-chain fatty acid transport	3	1.24481	0.0153664	FABP3, FABP5, CPT1B	233	16	19357	15.577	1	0.503418	0.498073
GOTERM_BP_DIRECT	GO:0002026~regulation of the force of heart contraction	3	1.24481	0.0172792	CSRP3, ATP1A2, MYH7	233	17	19357	14.6607	1	0.530841	0.525205
GOTERM_BP_DIRECT	GO:0045663~positive regulation of myoblast differentiation	4	1.65975	0.0176687	CSRP3, BTG1, MYF6, SMYD1	233	46	19357	7.22411	1	0.530841	0.525205
GOTERM_BP_DIRECT	GO:0022617~extracellular matrix disassembly	4	1.65975	0.0176687	MMP14, SH3PXD2B, MMP9, ELANE	233	46	19357	7.22411	1	0.530841	0.525205
GOTERM_BP_DIRECT	GO:0030308~negative regulation of cell growth	6	2.48963	0.0179648	GJA1, BTG1, FHL1, CCN3, CRYAB, RTN4	233	126	19357	3.95606	1	0.530841	0.525205
GOTERM_BP_DIRECT	GO:0001649~osteoblast differentiation	6	2.48963	0.0179648	COL1A1, GJA1, IBSP, SPP1, SP7, RUNX2	233	126	19357	3.95606	1	0.530841	0.525205
GOTERM_BP_DIRECT	GO:0035914~skeletal muscle cell differentiation	4	1.65975	0.0187101	MYLK2, MYF6, SMYD1, KLHL41	233	47	19357	7.0704	1	0.542234	0.536477
GOTERM_BP_DIRECT	GO:0021762~substantia nigra development	4	1.65975	0.0197849	CNP, SYPL2, NDRG2, ENO3	233	48	19357	6.9231	1	0.55849	0.552561
GOTERM_BP_DIRECT	GO:2001222~regulation of neuron migration	3	1.24481	0.0213883	CAMK2B, CAMK2A, PLXNB2	233	19	19357	13.1175	1	0.55849	0.552561
GOTERM_BP_DIRECT	GO:0060314~regulation of ryanodine-sensitive calcium-release channel activity	3	1.24481	0.0213883	JPH2, JSRP1, HRC	233	19	19357	13.1175	1	0.55849	0.552561
GOTERM_BP_DIRECT	GO:0006119~oxidative phosphorylation	3	1.24481	0.0213883	COX7B, CHCHD10, COX6A2	233	19	19357	13.1175	1	0.55849	0.552561
GOTERM_BP_DIRECT	GO:0010737~protein kinase A signaling	3	1.24481	0.0213883	MYOM1, EZR, TTN	233	19	19357	13.1175	1	0.55849	0.552561
GOTERM_BP_DIRECT	GO:0071805~potassium ion transmembrane transport	6	2.48963	0.0214947	KCNC1, KCNJ11, KCNC4, ATP1A2, TMEM38A, KCNA7	233	132	19357	3.77624	1	0.55849	0.552561
GOTERM_BP_DIRECT	GO:0006635~fatty acid beta-oxidation	4	1.65975	0.0220348	ECI1, ACADM, CRAT, CPT1B	233	50	19357	6.64618	1	0.562821	0.556846
GOTERM_BP_DIRECT	GO:0018208~peptidyl-proline modification	2	0.829876	0.0238276	FKBP10, FKBP7	233	2	19357	83.0773	1	0.579165	0.573016
GOTERM_BP_DIRECT	GO:0031448~positive regulation of fast-twitch skeletal muscle fiber contraction	2	0.829876	0.0238276	ACTN3, ATP2A1	233	2	19357	83.0773	1	0.579165	0.573016
GOTERM_BP_DIRECT	GO:0070488~neutrophil aggregation	2	0.829876	0.0238276	S100A9, S100A8	233	2	19357	83.0773	1	0.579165	0.573016
GOTERM_BP_DIRECT	GO:0042742~defense response to bacterium	8	3.3195	0.0254456	PLAC8, IGHM, IGKC, S100A9, CAMP, MYD88, S100A8, ELANE	233	239	19357	2.78083	1	0.590444	0.584176
GOTERM_BP_DIRECT	GO:0007015~actin filament organization	6	2.48963	0.0254482	TMOD4, TPM1, FSCN1, XIRP1, ALDOA, LMOD2	233	138	19357	3.61205	1	0.590444	0.584176
GOTERM_BP_DIRECT	GO:0070935~3'-UTR-mediated mRNA stabilization	3	1.24481	0.0258589	RBM38, YBX3, MYD88	233	21	19357	11.8682	1	0.590444	0.584176
GOTERM_BP_DIRECT	GO:0005978~glycogen biosynthetic process	3	1.24481	0.0258589	PPP1R3C, PHKG1, ACADM	233	21	19357	11.8682	1	0.590444	0.584176
GOTERM_BP_DIRECT	GO:0051592~response to calcium ion	4	1.65975	0.026936	HNRNPD, SDC1, SLC25A12, TTN	233	54	19357	6.15387	1	0.605858	0.599426
GOTERM_BP_DIRECT	GO:0010881~regulation of cardiac muscle contraction by regulation of the release of sequestered calcium ion	3	1.24481	0.0306715	HRC, ATP1A2, TMEM38A	233	23	19357	10.8362	1	0.674521	0.66736
GOTERM_BP_DIRECT	GO:0060348~bone development	4	1.65975	0.030962	GJA1, SH3PXD2B, NSD2, PHEX	233	57	19357	5.82998	1	0.674521	0.66736
GOTERM_BP_DIRECT	GO:0051924~regulation of calcium ion transport	3	1.24481	0.0332001	CAMK2B, STIM1, CACNA2D1	233	24	19357	10.3847	1	0.674521	0.66736
GOTERM_BP_DIRECT	GO:0014070~response to organic cyclic compound	4	1.65975	0.0352858	MMP14, IGFBP4, SP7, MYD88	233	60	19357	5.53848	1	0.674521	0.66736
GOTERM_BP_DIRECT	GO:0019731~antibacterial humoral response	4	1.65975	0.0352858	IGHM, HIST1H2BK, B2M, CAMP	233	60	19357	5.53848	1	0.674521	0.66736
GOTERM_BP_DIRECT	GO:1905523~positive regulation of macrophage migration	2	0.829876	0.0355286	MMP14, RTN4	233	3	19357	55.3848	1	0.674521	0.66736
GOTERM_BP_DIRECT	GO:1903852~positive regulation of cristae formation	2	0.829876	0.0355286	PINK1, CHCHD10	233	3	19357	55.3848	1	0.674521	0.66736
GOTERM_BP_DIRECT	GO:0019254~carnitine metabolic process, CoA-linked	2	0.829876	0.0355286	ACADM, CRAT	233	3	19357	55.3848	1	0.674521	0.66736
GOTERM_BP_DIRECT	GO:0071691~cardiac muscle thin filament assembly	2	0.829876	0.0355286	NRAP, NEB	233	3	19357	55.3848	1	0.674521	0.66736
GOTERM_BP_DIRECT	GO:0014728~regulation of the force of skeletal muscle contraction	2	0.829876	0.0355286	ACTN3, MYH7	233	3	19357	55.3848	1	0.674521	0.66736
GOTERM_BP_DIRECT	GO:0045988~negative regulation of striated muscle contraction	2	0.829876	0.0355286	ATP2A1, ATP1A2	233	3	19357	55.3848	1	0.674521	0.66736
GOTERM_BP_DIRECT	GO:0055010~ventricular cardiac muscle tissue morphogenesis	3	1.24481	0.0358074	TPM1, TNNI1, MYH7	233	25	19357	9.96927	1	0.674521	0.66736
GOTERM_BP_DIRECT	GO:0051493~regulation of cytoskeleton organization	3	1.24481	0.0358074	NEXN, S100A9, S100A8	233	25	19357	9.96927	1	0.674521	0.66736
GOTERM_BP_DIRECT	GO:0006123~mitochondrial electron transport, cytochrome c to oxygen	3	1.24481	0.0384909	COX7B, COX7A1, COX6A2	233	26	19357	9.58584	1	0.716121	0.708518
GOTERM_BP_DIRECT	GO:0007507~heart development	7	2.90456	0.0412631	PDLIM3, SH3PXD2B, HSPB7, SMYD1, LDB3, SYPL2, PDLIM7	233	210	19357	2.76924	1	0.758335	0.750283
GOTERM_BP_DIRECT	GO:0030334~regulation of cell migration	5	2.07469	0.0446468	MACF1, TNN, PLXNB2, NEXN, RTN4	233	111	19357	3.74222	1	0.798166	0.789691
GOTERM_BP_DIRECT	GO:0045933~positive regulation of muscle contraction	2	0.829876	0.0470899	CACNB1, CACNG1	233	4	19357	41.5386	1	0.798166	0.789691
GOTERM_BP_DIRECT	GO:1903278~positive regulation of sodium ion export from cell	2	0.829876	0.0470899	FXYD1, ATP1B2	233	4	19357	41.5386	1	0.798166	0.789691
GOTERM_BP_DIRECT	GO:0032119~sequestering of zinc ion	2	0.829876	0.0470899	S100A9, S100A8	233	4	19357	41.5386	1	0.798166	0.789691
GOTERM_BP_DIRECT	GO:0007525~somatic muscle development	2	0.829876	0.0470899	HSPB2, NEB	233	4	19357	41.5386	1	0.798166	0.789691
GOTERM_BP_DIRECT	GO:0043503~skeletal muscle fiber adaptation	2	0.829876	0.0470899	ACTA1, MYOZ1	233	4	19357	41.5386	1	0.798166	0.789691
GOTERM_BP_DIRECT	GO:0006874~cellular calcium ion homeostasis	5	2.07469	0.0471379	CSRP3, STIM1, ATP2A1, SYPL2, ELANE	233	113	19357	3.67598	1	0.798166	0.789691
GOTERM_BP_DIRECT	GO:0010592~positive regulation of lamellipodium assembly	3	1.24481	0.0499452	ACTR3, FSCN1, WASF2	233	30	19357	8.30773	1	0.836305	0.827426
GOTERM_BP_DIRECT	GO:0006909~phagocytosis	4	1.65975	0.0518008	CNN2, PRTN3, MYD88, ELANE	233	70	19357	4.74727	1	0.848248	0.839242
GOTERM_BP_DIRECT	GO:0010976~positive regulation of neuron projection development	5	2.07469	0.0523471	CAMK2B, TNN, PLXNB2, ATP1B2, S100A9	233	117	19357	3.55031	1	0.848248	0.839242
GOTERM_BP_DIRECT	GO:1902600~hydrogen ion transmembrane transport	5	2.07469	0.0523471	COX7B, HVCN1, ATP1A2, COX7A1, SLC25A4	233	117	19357	3.55031	1	0.848248	0.839242
GOTERM_BP_DIRECT	GO:0048701~embryonic cranial skeleton morphogenesis	3	1.24481	0.0529784	TBX15, MMP14, RUNX2	233	31	19357	8.03973	1	0.849345	0.840328
GOTERM_BP_DIRECT	GO:0018119~peptidyl-cysteine S-nitrosylation	2	0.829876	0.0585132	S100A9, S100A8	233	5	19357	33.2309	1	0.890701	0.881244
GOTERM_BP_DIRECT	GO:0090131~mesenchyme migration	2	0.829876	0.0585132	ACTA2, ACTA1	233	5	19357	33.2309	1	0.890701	0.881244
GOTERM_BP_DIRECT	GO:0035821~modification of morphology or physiology of other organism	2	0.829876	0.0585132	S100A9, CAMP	233	5	19357	33.2309	1	0.890701	0.881244
GOTERM_BP_DIRECT	GO:0046314~phosphocreatine biosynthetic process	2	0.829876	0.0585132	CKMT2, CKM	233	5	19357	33.2309	1	0.890701	0.881244
GOTERM_BP_DIRECT	GO:0051791~medium-chain fatty acid metabolic process	2	0.829876	0.0585132	ACADM, CRAT	233	5	19357	33.2309	1	0.890701	0.881244
GOTERM_BP_DIRECT	GO:0046034~ATP metabolic process	3	1.24481	0.0592342	ATP1A2, MYH4, MYH7	233	33	19357	7.55248	1	0.89266	0.883182
GOTERM_BP_DIRECT	GO:0007528~neuromuscular junction development	3	1.24481	0.062453	CACNB1, ANK3, KY	233	34	19357	7.33035	1	0.931848	0.921955
GOTERM_BP_DIRECT	GO:0009636~response to toxic substance	4	1.65975	0.0632024	SNN, KCNC1, CNP, SDC1	233	76	19357	4.37249	1	0.933785	0.92387
GOTERM_BP_DIRECT	GO:0050832~defense response to fungus	3	1.24481	0.0657298	COTL1, S100A9, S100A8	233	35	19357	7.12091	1	0.961698	0.951487
GOTERM_BP_DIRECT	GO:0006457~protein folding	6	2.48963	0.0696628	FKBP10, DNAJB5, ERP29, CRYAB, HSP90B1, PPIC	233	183	19357	2.72384	1	1	0.99004
GOTERM_BP_DIRECT	GO:0007155~cell adhesion	12	4.97925	0.0707093	COL1A1, CGREF1, POSTN, MYBPC2, IBSP, ITGB3, ADAM12, MYBPH, SPP1, NEXN, CCN3, THBS2	233	554	19357	1.79951	1	1	0.99004
GOTERM_BP_DIRECT	GO:0045727~positive regulation of translation	4	1.65975	0.0735113	PINK1, SERP1, HNRNPD, PLXNB2	233	81	19357	4.10258	1	1	0.99004
GOTERM_BP_DIRECT	GO:0006919~activation of cysteine-type endopeptidase activity involved in apoptotic process	4	1.65975	0.0756577	CTSH, ANP32B, S100A9, S100A8	233	82	19357	4.05255	1	1	0.99004
GOTERM_BP_DIRECT	GO:0061077~chaperone-mediated protein folding	3	1.24481	0.0793816	FKBP11, HSPB6, HSPB1	233	39	19357	6.39056	1	1	0.99004
GOTERM_BP_DIRECT	GO:0030240~skeletal muscle thin filament assembly	2	0.829876	0.0809523	ACTA1, TTN	233	7	19357	23.7364	1	1	0.99004
GOTERM_BP_DIRECT	GO:0035425~autocrine signaling	2	0.829876	0.0809523	S100A9, S100A8	233	7	19357	23.7364	1	1	0.99004
GOTERM_BP_DIRECT	GO:0051694~pointed-end actin filament capping	2	0.829876	0.0809523	TMOD4, LMOD2	233	7	19357	23.7364	1	1	0.99004
GOTERM_BP_DIRECT	GO:0090027~negative regulation of monocyte chemotaxis	2	0.829876	0.0809523	DUSP1, CCN3	233	7	19357	23.7364	1	1	0.99004
GOTERM_BP_DIRECT	GO:0035995~detection of muscle stretch	2	0.829876	0.0809523	CSRP3, TTN	233	7	19357	23.7364	1	1	0.99004
GOTERM_BP_DIRECT	GO:1900122~positive regulation of receptor binding	2	0.829876	0.0809523	B2M, MMP9	233	7	19357	23.7364	1	1	0.99004
GOTERM_BP_DIRECT	GO:1903288~positive regulation of potassium ion import	2	0.829876	0.0809523	WNK2, ATP1B2	233	7	19357	23.7364	1	1	0.99004
GOTERM_BP_DIRECT	GO:0030574~collagen catabolic process	3	1.24481	0.0865096	MMP14, PRTN3, MMP9	233	41	19357	6.07882	1	1	0.99004
GOTERM_BP_DIRECT	GO:0006814~sodium ion transport	4	1.65975	0.0914358	FXYD1, ATP1A2, ATP1B2, SLC13A5	233	89	19357	3.73381	1	1	0.99004
GOTERM_BP_DIRECT	GO:1903753~negative regulation of p38MAPK cascade	2	0.829876	0.0919714	DUSP1, EZR	233	8	19357	20.7693	1	1	0.99004
GOTERM_BP_DIRECT	GO:0014808~release of sequestered calcium ion into cytosol by sarcoplasmic reticulum	2	0.829876	0.0919714	RYR1, TMEM38A	233	8	19357	20.7693	1	1	0.99004
GOTERM_BP_DIRECT	GO:1901164~negative regulation of trophoblast cell migration	2	0.829876	0.0919714	GJA1, ARHGDIB	233	8	19357	20.7693	1	1	0.99004
GOTERM_BP_DIRECT	GO:0043567~regulation of insulin-like growth factor receptor signaling pathway	2	0.829876	0.0919714	IGFBP4, IGFBP6	233	8	19357	20.7693	1	1	0.99004
GOTERM_BP_DIRECT	GO:2000651~positive regulation of sodium ion transmembrane transporter activity	2	0.829876	0.0919714	WNK2, ANK3	233	8	19357	20.7693	1	1	0.99004
GOTERM_BP_DIRECT	GO:0045823~positive regulation of heart contraction	2	0.829876	0.0919714	HRC, ATP1A2	233	8	19357	20.7693	1	1	0.99004
GOTERM_BP_DIRECT	GO:0007566~embryo implantation	3	1.24481	0.0938214	ITGB3, SPP1, MMP9	233	43	19357	5.79609	1	1	0.99004
GOTERM_BP_DIRECT	GO:0007029~endoplasmic reticulum organization	3	1.24481	0.0938214	TMEM38A, CASQ1, RTN4	233	43	19357	5.79609	1	1	0.99004
GOTERM_BP_DIRECT	GO:0042542~response to hydrogen peroxide	3	1.24481	0.0938214	COL1A1, SDC1, CRYAB	233	43	19357	5.79609	1	1	0.99004
GOTERM_BP_DIRECT	GO:0008285~negative regulation of cell proliferation	10	4.14938	0.0981753	RBM38, SFRP4, CGREF1, FABP3, BTG1, DUSP1, WNK2, SPEG, IGFBP6, LBX1	233	456	19357	1.82187	1	1	0.99004
